# Beyond acute toxicity: evolutionary response by rapid polygenic adaptation to a complex environmental stressor in *Chironomus riparius*

**DOI:** 10.1101/2025.05.23.655730

**Authors:** Lorenzo Rigano, Markus Schmitz, Henner Hollert, Markus Pfenninger

## Abstract

Anthropogenic stressors, such as pollution, habitat degradation, and climate change, are altering selective pressures on natural populations, but the evolutionary consequences of chronic exposure to complex mixtures of contaminants remain poorly understood. Addressing this knowledge gap is critical to the emerging field of evolutionary ecotoxicology, which aims to understand how long-term exposure to environmental contaminants shapes adaptive evolution and genome-wide variation. In this study, we employed urban runoff sediment as complex and environmentally realistic model stressor to investigate how multigenerational exposure affects fitness and potentially drives genomic adaptation in the freshwater midge *Chironomus riparius*. We combined an evolutionary life-cycle test with the Evolve and Resequence (E&R) approach, exposing replicate populations over seven generations to three treatments: an uncontaminated control and two concentrations of urban runoff sediment (0.5% and 10%). Key fitness traits, including mortality, mean emergence time (EmT50), fertility, and population growth rate (PGR), were measured, while allele frequency changes (AFC) were tracked to identify genomic signatures of selection. The results revealed distinct and non-linear fitness responses across treatments, including transgenerational effects, recovery of performance, and evidence of life-history trade-offs. Candidate haplotypes were enriched for genes involved in membrane transport, metabolism, and gene regulation, suggesting selection on general stress-response pathways consistent with polygenic adaptation. Signals of selection were also detected in control populations, underscoring the evolutionary influence of laboratory conditions. Overall, our findings demonstrate how evolutionary ecotoxicology can reveal both the potential and the constraints of rapid adaptation to realistic environmental stressors and highlight the importance of integrating evolutionary perspectives into ecological risk assessment.
