## Supplementary Infos for "Beyond acute toxicity: evolutionary response by rapid polygenic adaptation to a complex environmental stressor in *Chironomus riparius*": af_drift_wall.xlsx

### Sheet: CT
Chromosome	SNPs position (markers)	AFC_gen1	AFC_gen2	AFC_gen3	AFC_gen4	AFC_gen5	AFC_gen6	AFC_gen7		Chromosome	SNPs (markers position)	AFC_gen1	AFC_gen2	AFC_gen3	AFC_gen4	AFC_gen5	AFC_gen6	AFC_gen7		Chromosome	SNPs position (markers)	AFC_gen1	AFC_gen2	AFC_gen3	AFC_gen4	AFC_gen5	AFC_gen6	AFC_gen7
Chr1	706270	0.0776053	0.283139	0.412021	0.497186	0.492378	0.604878	0.684878		Chr1	408187	0.251765	0.39	0.325714	0.367778	0.535652	0.476364	0.673333		Chr1	3614726	0.179167	0.333333	0.466667	0.366667	0.562319	0.366667	0.639394
Chr1	2989488	0.362069	0.299569	0.312069	0.335753	0.498433	0.493648	0.704174		Chr1	3940403	0.0694789	0.43871	0.370625	0.610138	0.600614	0.648233	0.721063		Chr1	7007119	0.246032	0.207071	0.434343	0.138889	0.472222	0.488889	0.581197
Chr1	9974341	0.109091	0.337662	0.545455	0.373377	0.480519	0.791444	0.735178		Chr1	4244418	0.106227	0.220513	0.237179	0.631324	0.420513	0.508013	0.700513		Chr1	8182990	0.14678	0.28375	0.263105	0.415179	0.577083	0.411932	0.633224
Chr1	10514813	0.125	0.269928	0.370614	0.5	0.241667	0.491667	0.697917		Chr1	5383798	0.30141	0.32087	0.379051	0.538647	0.485007	0.550343	0.719203		Chr1	11126926	0.230769	0.330769	0.349817	0.605769	0.492674	0.426421	0.569479
Chr1	14281623	0.275	0.325	0.36875	0.502273	0.632143	0.557609	0.727381		Chr1	13043683	0.331281	0.245877	0.324138	0.557471	0.46098	0.549138	0.724138		Chr1	13452874	0.348118	0.351906	0.306452	0.528674	0.496107	0.473118	0.563208
Chr1	15011560	0.0128824	0.353043	0.538043	0.489967	0.663043	0.57971	0.746377		Chr1	17084696	0.172207	0.46161	0.378202	0.553836	0.592044	0.505088	0.660694		Chr1	14857964	0.218126	0.456221	0.391935	0.330171	0.675269	0.501935	0.603047
Chr1	18768950	0.309524	0.380952	0.388471	0.434524	0.52381	0.428571	0.747024		Chr1	21322698	0.205128	0.116667	0.275362	0.595238	0.444444	0.619048	0.666667		Chr1	18831835	0.232947	0.396757	0.356757	0.606757	0.519915	0.515377	0.63911
Chr1	21724758	0.0921053	0.461153	0.606811	0.551783	0.582846	0.663534	0.730994		Chr1	22113435	0.16875	0.408333	0.286957	0.7	0.566667	0.588889	0.7		Chr1	19449500	0.2	0.2	0.415385	0.442857	0.318519	0.35	0.569231
Chr1	22731404	0.144186	0.377519	0.571772	0.501762	0.431686	0.584186	0.744186		Chr1	50737888	0.04375	0.385417	0.277083	0.629464	0.47338	0.60375	0.788194		Chr1	19800905	0.137931	0.546552	0.418291	0.452107	0.616552	0.618774	0.686025
Chr1	44785280	0.109914	0.145768	0.327586	0.347586	0.494253	0.275862	0.709939		Chr1	51266174	0.0424837	0.202222	0.0722222	0.428105	0.388889	0.422222	0.676768		Chr1	20429497	0.363834	0.459276	0.44757	0.619195	0.54902	0.602353	0.709939
Chr1	46388457	0.201465	0.476763	0.666667	0.570513	0.570513	0.732278	0.720513		Chr1	51783631	0.246364	0.219697	0.320326	0.477273	0.402493	0.55303	0.694056		Chr1	21444271	0.31875	0.21875	0.389803	0.403533	0.313578	0.481571	0.563988
Chr1	46990100	0.0955711	0.412879	0.430736	0.46645	0.396574	0.524721	0.692641		Chr1	52068200	0.0852941	0.33	0.29	0.5375	0.45	0.376316	0.716667		Chr1	22083335	0.0688172	0.135484	0.372984	0.243176	0.310484	0.251273	0.635484
Chr1	48955573	0.0676692	0.062201	0.607656	0.45614	0.589474	0.646617	0.689474		Chr1	52617662	0.187692	0.0104348	0.19746	0.350588	0.324444	0.438824	0.671667		Chr1	47963949	0.145782	0.229437	0.408485	0.216906	0.502331	0.505628	0.570707
Chr2	1729903	0.0623342	0.193103	0.529946	0.348659	0.440162	0.555008	0.693103		Chr1	53051313	0.221111	0.294783	0.405455	0.693333	0.76	0.667692	0.693333		Chr1	50775681	0.224444	0.521368	0.344444	0.475694	0.738562	0.569444	0.62369
Chr2	4232701	0.110714	0.391667	0.433696	0.403947	0.607609	0.491667	0.786538		Chr1	53423960	0.136853	0.146045	0.188452	0.358321	0.316913	0.373749	0.668103		Chr1	51235730	0.222222	0.581197	0.437276	0.531746	0.56746	0.6	0.613889
Chr2	5417914	0.105263	0.394737	0.541796	0.740891	0.72807	0.769737	0.744737		Chr1	54012446	0.210227	0.408088	0.40625	0.570833	0.470833	0.664773	0.804167		Chr1	52905613	0.19086	0.399194	0.365103	0.44086	0.426367	0.345622	0.597723
Chr2	10658780	0.0111111	0.366667	0.266667	0.195238	0.450877	0.54086	0.689744		Chr1	55525837	0.118012	0.35462	0.297455	0.570393	0.36087	0.56087	0.705314		Chr1	57268640	0.301136	0.113971	0.4375	0.508929	0.4375	0.466912	0.659722
Chr2	12207610	0.129117	0.349896	0.38491	0.214976	0.364548	0.607337	0.68323		Chr1	56068890	0.133333	0.480392	0.303922	0.5	0.520833	0.5	0.708333		Chr1	58389885	0.218182	0.272727	0.335423	0.498182	0.318182	0.568182	0.59867
Chr2	13443409	0.0636364	0.248276	0.45625	0.489655	0.407143	0.45625	0.733333		Chr1	57322547	0.214194	0.44086	0.345622	0.625257	0.511036	0.538899	0.774194		Chr2	2820125	0.126407	0.214286	0.0506494	0.289286	0.30559	0.399134	0.590756
Chr2	14267258	0.18124	0.479279	0.383446	0.316316	0.538539	0.545946	0.73166		Chr1	57810684	0.108527	0.390805	0.262821	0.510417	0.47619	0.510417	0.666667		Chr2	4828324	0.205882	0.455882	0.405882	0.268382	0.414216	0.594771	0.634454
Chr2	20495010	0.0719697	0.287281	0.5	0.375	0.473039	0.575	0.708333		Chr1	58447282	0.22	0.401818	0.362857	0.72	0.67	0.661176	0.72		Chr2	7068680	0.178182	0.186603	0.378182	0.266458	0.241259	0.412776	0.592375
Chr2	21454760	0.146825	0.0149573	0.194444	0.284188	0.341111	0.394444	0.75		Chr1	58872520	0.0748792	0.171717	0.226496	0.402778	0.325397	0.322222	0.666667		Chr2	25436230	0.0595238	0.0595238	0.455357	0.431319	0.245798	0.434524	0.635714
Chr2	25410655	0.048951	0.202797	0.532468	0.418182	0.344498	0.540404	0.681818		Chr2	1410109	0.183158	0.24	0.216296	0.267826	0.354783	0.348571	0.67		Chr2	39498730	0.014977	0.385399	0.45351	0.37788	0.37788	0.487303	0.634038
Chr2	28499250	0.116667	0.307143	0.366667	0.283333	0.533333	0.47381	0.686842		Chr2	4519161	0.248077	0.478632	0.45035	0.717949	0.568238	0.578249	0.923077		Chr2	41681461	0.402564	0.3	0.454762	0.360606	0.55641	0.536559	0.561905
Chr2	36855315	0.132479	0.4319	0.555556	0.440972	0.479798	0.588889	0.722222		Chr2	11496152	0.075	0.272727	0.177778	0.285714	0.384615	0.365854	0.722222		Chr2	46316296	0.162212	0.314286	0.372487	0.351553	0.651948	0.440532	0.561039
Chr2	55123409	0.0459459	0.345946	0.357711	0.545946	0.279279	0.641598	0.695946		Chr2	21737167	0.137566	0.385185	0.351852	0.588694	0.467236	0.601852	0.73064		Chr2	47769907	0.00645161	0.206452	0.206452	0.473118	0.227504	0.520737	0.606452
Chr2	57189801	0.002457	0.36973	0.539254	0.322322	0.466572	0.646396	0.72973		Chr2	21933483	0.247807	0.334928	0.407656	0.573257	0.389474	0.589474	0.741855		Chr2	51510388	0.326923	0.362637	0.335544	0.440559	0.419028	0.513093	0.576923
Chr2	58195088	0.00529101	0.351852	0.451852	0.226852	0.371852	0.548822	0.764895		Chr2	24329957	0.163603	0.447917	0.292878	0.53125	0.46875	0.503472	0.716734		Chr2	51903815	0.296296	0.402778	0.444444	0.30719	0.361111	0.519713	0.617778
Chr3	1823970	0.305455	0.490769	0.532727	0.487273	0.493333	0.676667	0.704444		Chr2	25935671	0.21982	0.285057	0.352381	0.733333	0.579487	0.601754	0.698851		Chr2	53917363	0.30963	0.38963	0.444444	0.574074	0.499195	0.603989	0.58963
Chr3	10647041	0.03125	0.272321	0.317434	0.510417	0.317434	0.549632	0.685855		Chr2	31679217	0.186536	0.410138	0.3149	0.46371	0.544592	0.481567	0.772043		Chr3	7083433	0.128333	0.446316	0.3575	0.52	0.634286	0.468387	0.64
Chr3	16299075	0.237082	0.408511	0.448511	0.463683	0.463683	0.516844	0.688511		Chr2	40152242	0.0628166	0.305674	0.361229	0.37234	0.47234	0.37234	0.687155		Chr3	8127949	0.232353	0.123732	0.411765	0.34902	0.42402	0.382353	0.602353
Chr3	20111408	0.0818182	0.2	0.627273	0.566667	0.455556	0.65	0.782353		Chr2	40667950	0.269205	0.344048	0.444048	0.398519	0.494048	0.478282	0.66829		Chr3	8809428	0.0611111	0.0388889	0.0462963	0.327778	0.25	0.194444	0.561111
Chr3	22536578	0.166667	0.416667	0.666667	0.652174	0.55	0.736842	0.75		Chr2	41531461	0.208255	0.348178	0.39886	0.45812	0.435897	0.423077	0.678322		Chr3	9951260	0.215873	0.171429	0.386813	0.192481	0.477311	0.346429	0.615179
Chr3	31654554	0.225806	0.474194	0.635305	0.69727	0.607527	0.658809	0.774194		Chr2	44191568	0.26087	0.277778	0.393939	0.347826	0.363636	0.470588	0.764706		Chr3	10094973	0	0.464286	0.537815	0.441558	0.514286	0.623377	0.571429
Chr3	34847463	0.228739	0.362429	0.589008	0.461694	0.592375	0.607527	0.774194		Chr2	45472518	0.17433	0.296552	0.335576	0.640141	0.576552	0.655172	0.646552		Chr3	10580434	0.142857	0.142857	0.0714286	0.236453	0.395604	0.290476	0.567669
Chr3	39665781	0.23839	0.306373	0.659443	0.61086	0.501548	0.721228	0.693277		Chr2	48035315	0.0718954	0.427451	0.189466	0.523847	0.423747	0.53096	0.703209		Chr3	12560763	0.152941	0.383333	0.425	0.2	0.4	0.452174	0.621429
Chr3	42952894	0.0880952	0.363095	0.535714	0.503247	0.548701	0.580049	0.696429		Chr2	53959598	0.184408	0.247649	0.470523	0.364532	0.293103	0.668103	0.675456		Chr3	12792779	0.2	0.1	0.35	0.470588	0.230769	0.36	0.621622
Chr3	46801734	0.0181818	0.318182	0.600791	0.298182	0.548951	0.681818	0.741259		Chr2	54457008	0.154265	0.169591	0.288832	0.391813	0.269949	0.447368	0.674641		Chr3	20253681	0.108333	0.152778	0.268333	0.246795	0.279762	0.477564	0.577899
Chr3	47239954	0.0222222	0.254545	0.484211	0.536842	0.505882	0.4875	0.688889		Chr2	55075057	0.212808	0.341799	0.371429	0.531429	0.471429	0.451429	0.685714		Chr3	31225332	0.207018	0.348718	0.37619	0.642424	0.545833	0.545833	0.677778
Chr3	48424772	0.197756	0.362007	0.606452	0.587702	0.573118	0.568356	0.703003		Chr2	57595935	0.0909704	0.289022	0.218113	0.483827	0.428882	0.519542	0.652659		Chr3	32727999	0.0790043	0.400433	0.496706	0.609428	0.632576	0.520734	0.568387
Chr3	51652237	0.177249	0.214286	0.269841	0.364823	0.272257	0.398194	0.750518		Chr2	57999329	0.16375	0.510417	0.26998	0.59375	0.653274	0.621528	0.695602		Chr3	37924074	0.0336022	0.531409	0.341935	0.408602	0.599078	0.595594	0.579773
Chr4	8930019	0.271255	0.457014	0.42915	0.481781	0.615385	0.538462	0.692308		Chr2	58650967	0.122204	0.384615	0.273504	0.423831	0.393624	0.489377	0.659125		Chr3	38497365	0.183908	0.190476	0.431373	0.375	0.259259	0.366667	0.604167
Chr4	9819968	0.188963	0.384615	0.598901	0.43007	0.766968	0.653846	0.717949		Chr3	1774358	0.0866359	0.251648	0.31746	0.518227	0.524224	0.384127	0.654658		Chr3	39353763	0.0241935	0.274194	0.417051	0.374194	0.389578	0.449194	0.568311
Chr4	10698409	0.318182	0.547847	0.623636	0.530303	0.763636	0.745989	0.863636		Chr3	3347710	0.251603	0.339674	0.2875	0.596591	0.569853	0.5875	0.6875		Chr3	40657557	0.171429	0.471429	0.304762	0.352381	0.550376	0.451429	0.625275
Chr4	11401255	0.0284495	0.335586	0.299871	0.261776	0.403767	0.383205	0.701528		Chr3	7092141	0.108333	0.430556	0.3125	0.553571	0.6875	0.559211	0.652778		Chr3	46659249	0.2066	0.537869	0.409214	0.399113	0.436992	0.509909	0.653659
Chr4	14145241	0.154545	0.425134	0.487879	0.608392	0.371212	0.744019	0.829545		Chr3	7589276	0.212121	0.242424	0.326531	0.444444	0.533333	0.352941	0.695652		Chr3	47741140	0.238095	0.348485	0.512821	0.416667	0.634409	0.473118	0.642857
Chr4	14588575	0.115789	0.365789	0.511442	0.467963	0.361244	0.55653	0.775789		Chr3	7984771	0.144089	0.325517	0.229668	0.377282	0.365517	0.481646	0.702359		Chr3	51716000	0.194129	0.378788	0.343434	0.412879	0.469697	0.512017	0.611408
										Chr3	9056913	0.116883	0.436813	0.329625	0.583333	0.517081	0.552198	0.72619		Chr3	52435941	0.266667	0.311111	0.412121	0.275758	0.301449	0.50303	0.580952
		0.134297	0.337876	0.480118	0.450104	0.492263	0.57886	0.726521		Chr3	11242518	0.0490196	0.277778	0.239583	0.355072	0.398551	0.433333	0.72807		Chr4	1130593	0.0875	0.171429	0.516667	0.247059	0.3	0.421429	0.564286
										Chr3	14037939	0.171014	0.157289	0.314986	0.650502	0.637681	0.637681	0.671014		Chr4	1461898	0.0444444	0.276768	0.393651	0.544444	0.522222	0.35	0.579798
										Chr3	30592721	0.214286	0.269841	0.347619	0.464286	0.436508	0.453416	0.661654		Chr4	1602217	0.110577	0.334842	0.28022	0.423077	0.523077	0.523077	0.603077
										Chr3	34632356	0.0854978	0.164286	0.268634	0.321429	0.214286	0.505952	0.703416		Chr4	5781586	0.268519	0.305556	0.428571	0.47	0.315217	0.5625	0.642857
										Chr3	46864404	0.124467	0.200318	0.176538	0.265444	0.372587	0.301158	0.663063		Chr4	8614991	0.363286	0.120596	0.45393	0.342818	0.398374	0.691707	0.690041
										Chr3	51414595	0.117647	0.252535	0.327131	0.453243	0.468627	0.513072	0.691816		Chr4	9106150	0.177778	0.5	0.584211	0.542857	0.766667	0.7	0.685714
										Chr4	679804	0.0797872	0.258359	0.226846	0.302009	0.420696	0.518676	0.651216		Chr4	10970214	0.38961	0.401515	0.363636	0.454545	0.693182	0.568182	0.651515
										Chr4	1254633	0.176255	0.443798	0.293301	0.383192	0.527132	0.489037	0.765227		Chr4	12267351	0.115789	0.146154	0.278261	0.3	0.284848	0.5	0.564706
										Chr4	7208889	0.133152	0.332016	0.253344	0.646872	0.584541	0.584541	0.658615		Chr4	15536190	0.0151351	0.309309	0.281532	0.299647	0.146115	0.404865	0.628501
										Chr4	7678661	0.156177	0.198485	0.244318	0.229437	0.502331	0.434692	0.723485
										Chr4	9800757	0.126156	0.11622	0.251034	0.506792	0.496252	0.413793	0.667877				0.184246	0.31049	0.375865	0.400724	0.44858	0.4781	0.609834
										Chr4	12132823	0.0222222	0.175	0.263415	0.358824	0.3	0.386207	0.675
										Chr4	12816180	0.0729313	0.32107	0.282609	0.432609	0.639752	0.365942	0.782609				0.184246	0.31049	0.375865	0.400724	0.44858	0.4781	0.609834
										Chr4	13729330	0.285088	0.312865	0.300239	0.331836	0.38694	0.43985	0.668421
																						0.184246
												0.158382	0.308763	0.301712	0.490248	0.470552	0.503751	0.701891				0.31049
																						0.375865
												0.158382	0.308763	0.301712	0.490248	0.470552	0.503751	0.701891				0.400724
												0.158382										0.44858
												0.308763										0.4781
												0.301712										0.609834
												0.490248
												0.470552
												0.503751
												0.701891

### Sheet: Foglio5
AFC_gen1	0.0776053
AFC_gen1	0.362069
AFC_gen1	0.109091
AFC_gen1	0.125
AFC_gen1	0.275
AFC_gen1	0.0128824
AFC_gen1	0.309524
AFC_gen1	0.0921053
AFC_gen1	0.144186
AFC_gen1	0.109914
AFC_gen1	0.201465
AFC_gen1	0.0955711
AFC_gen1	0.0676692
AFC_gen1	0.0623342
AFC_gen1	0.110714
AFC_gen1	0.105263
AFC_gen1	0.0111111
AFC_gen1	0.129117
AFC_gen1	0.0636364
AFC_gen1	0.18124
AFC_gen1	0.0719697
AFC_gen1	0.146825
AFC_gen1	0.048951
AFC_gen1	0.116667
AFC_gen1	0.132479
AFC_gen1	0.0459459
AFC_gen1	0.002457
AFC_gen1	0.00529101
AFC_gen1	0.305455
AFC_gen1	0.03125
AFC_gen1	0.237082
AFC_gen1	0.0818182
AFC_gen1	0.166667
AFC_gen1	0.225806
AFC_gen1	0.228739
AFC_gen1	0.23839
AFC_gen1	0.0880952
AFC_gen1	0.0181818
AFC_gen1	0.0222222
AFC_gen1	0.197756
AFC_gen1	0.177249
AFC_gen1	0.271255
AFC_gen1	0.188963
AFC_gen1	0.318182
AFC_gen1	0.0284495
AFC_gen1	0.154545
AFC_gen1	0.115789
AFC_gen2	0.283139
AFC_gen2	0.299569
AFC_gen2	0.337662
AFC_gen2	0.269928
AFC_gen2	0.325
AFC_gen2	0.353043
AFC_gen2	0.380952
AFC_gen2	0.461153
AFC_gen2	0.377519
AFC_gen2	0.145768
AFC_gen2	0.476763
AFC_gen2	0.412879
AFC_gen2	0.062201
AFC_gen2	0.193103
AFC_gen2	0.391667
AFC_gen2	0.394737
AFC_gen2	0.366667
AFC_gen2	0.349896
AFC_gen2	0.248276
AFC_gen2	0.479279
AFC_gen2	0.287281
AFC_gen2	0.0149573
AFC_gen2	0.202797
AFC_gen2	0.307143
AFC_gen2	0.4319
AFC_gen2	0.345946
AFC_gen2	0.36973
AFC_gen2	0.351852
AFC_gen2	0.490769
AFC_gen2	0.272321
AFC_gen2	0.408511
AFC_gen2	0.2
AFC_gen2	0.416667
AFC_gen2	0.474194
AFC_gen2	0.362429
AFC_gen2	0.306373
AFC_gen2	0.363095
AFC_gen2	0.318182
AFC_gen2	0.254545
AFC_gen2	0.362007
AFC_gen2	0.214286
AFC_gen2	0.457014
AFC_gen2	0.384615
AFC_gen2	0.547847
AFC_gen2	0.335586
AFC_gen2	0.425134
AFC_gen2	0.365789
AFC_gen3	0.412021
AFC_gen3	0.312069
AFC_gen3	0.545455
AFC_gen3	0.370614
AFC_gen3	0.36875
AFC_gen3	0.538043
AFC_gen3	0.388471
AFC_gen3	0.606811
AFC_gen3	0.571772
AFC_gen3	0.327586
AFC_gen3	0.666667
AFC_gen3	0.430736
AFC_gen3	0.607656
AFC_gen3	0.529946
AFC_gen3	0.433696
AFC_gen3	0.541796
AFC_gen3	0.266667
AFC_gen3	0.38491
AFC_gen3	0.45625
AFC_gen3	0.383446
AFC_gen3	0.5
AFC_gen3	0.194444
AFC_gen3	0.532468
AFC_gen3	0.366667
AFC_gen3	0.555556
AFC_gen3	0.357711
AFC_gen3	0.539254
AFC_gen3	0.451852
AFC_gen3	0.532727
AFC_gen3	0.317434
AFC_gen3	0.448511
AFC_gen3	0.627273
AFC_gen3	0.666667
AFC_gen3	0.635305
AFC_gen3	0.589008
AFC_gen3	0.659443
AFC_gen3	0.535714
AFC_gen3	0.600791
AFC_gen3	0.484211
AFC_gen3	0.606452
AFC_gen3	0.269841
AFC_gen3	0.42915
AFC_gen3	0.598901
AFC_gen3	0.623636
AFC_gen3	0.299871
AFC_gen3	0.487879
AFC_gen3	0.511442
AFC_gen4	0.497186
AFC_gen4	0.335753
AFC_gen4	0.373377
AFC_gen4	0.5
AFC_gen4	0.502273
AFC_gen4	0.489967
AFC_gen4	0.434524
AFC_gen4	0.551783
AFC_gen4	0.501762
AFC_gen4	0.347586
AFC_gen4	0.570513
AFC_gen4	0.46645
AFC_gen4	0.45614
AFC_gen4	0.348659
AFC_gen4	0.403947
AFC_gen4	0.740891
AFC_gen4	0.195238
AFC_gen4	0.214976
AFC_gen4	0.489655
AFC_gen4	0.316316
AFC_gen4	0.375
AFC_gen4	0.284188
AFC_gen4	0.418182
AFC_gen4	0.283333
AFC_gen4	0.440972
AFC_gen4	0.545946
AFC_gen4	0.322322
AFC_gen4	0.226852
AFC_gen4	0.487273
AFC_gen4	0.510417
AFC_gen4	0.463683
AFC_gen4	0.566667
AFC_gen4	0.652174
AFC_gen4	0.69727
AFC_gen4	0.461694
AFC_gen4	0.61086
AFC_gen4	0.503247
AFC_gen4	0.298182
AFC_gen4	0.536842
AFC_gen4	0.587702
AFC_gen4	0.364823
AFC_gen4	0.481781
AFC_gen4	0.43007
AFC_gen4	0.530303
AFC_gen4	0.261776
AFC_gen4	0.608392
AFC_gen4	0.467963
AFC_gen5	0.492378
AFC_gen5	0.498433
AFC_gen5	0.480519
AFC_gen5	0.241667
AFC_gen5	0.632143
AFC_gen5	0.663043
AFC_gen5	0.52381
AFC_gen5	0.582846
AFC_gen5	0.431686
AFC_gen5	0.494253
AFC_gen5	0.570513
AFC_gen5	0.396574
AFC_gen5	0.589474
AFC_gen5	0.440162
AFC_gen5	0.607609
AFC_gen5	0.72807
AFC_gen5	0.450877
AFC_gen5	0.364548
AFC_gen5	0.407143
AFC_gen5	0.538539
AFC_gen5	0.473039
AFC_gen5	0.341111
AFC_gen5	0.344498
AFC_gen5	0.533333
AFC_gen5	0.479798
AFC_gen5	0.279279
AFC_gen5	0.466572
AFC_gen5	0.371852
AFC_gen5	0.493333
AFC_gen5	0.317434
AFC_gen5	0.463683
AFC_gen5	0.455556
AFC_gen5	0.55
AFC_gen5	0.607527
AFC_gen5	0.592375
AFC_gen5	0.501548
AFC_gen5	0.548701
AFC_gen5	0.548951
AFC_gen5	0.505882
AFC_gen5	0.573118
AFC_gen5	0.272257
AFC_gen5	0.615385
AFC_gen5	0.766968
AFC_gen5	0.763636
AFC_gen5	0.403767
AFC_gen5	0.371212
AFC_gen5	0.361244
AFC_gen6	0.604878
AFC_gen6	0.493648
AFC_gen6	0.791444
AFC_gen6	0.491667
AFC_gen6	0.557609
AFC_gen6	0.57971
AFC_gen6	0.428571
AFC_gen6	0.663534
AFC_gen6	0.584186
AFC_gen6	0.275862
AFC_gen6	0.732278
AFC_gen6	0.524721
AFC_gen6	0.646617
AFC_gen6	0.555008
AFC_gen6	0.491667
AFC_gen6	0.769737
AFC_gen6	0.54086
AFC_gen6	0.607337
AFC_gen6	0.45625
AFC_gen6	0.545946
AFC_gen6	0.575
AFC_gen6	0.394444
AFC_gen6	0.540404
AFC_gen6	0.47381
AFC_gen6	0.588889
AFC_gen6	0.641598
AFC_gen6	0.646396
AFC_gen6	0.548822
AFC_gen6	0.676667
AFC_gen6	0.549632
AFC_gen6	0.516844
AFC_gen6	0.65
AFC_gen6	0.736842
AFC_gen6	0.658809
AFC_gen6	0.607527
AFC_gen6	0.721228
AFC_gen6	0.580049
AFC_gen6	0.681818
AFC_gen6	0.4875
AFC_gen6	0.568356
AFC_gen6	0.398194
AFC_gen6	0.538462
AFC_gen6	0.653846
AFC_gen6	0.745989
AFC_gen6	0.383205
AFC_gen6	0.744019
AFC_gen6	0.55653
AFC_gen7	0.684878
AFC_gen7	0.704174
AFC_gen7	0.735178
AFC_gen7	0.697917
AFC_gen7	0.727381
AFC_gen7	0.746377
AFC_gen7	0.747024
AFC_gen7	0.730994
AFC_gen7	0.744186
AFC_gen7	0.709939
AFC_gen7	0.720513
AFC_gen7	0.692641
AFC_gen7	0.689474
AFC_gen7	0.693103
AFC_gen7	0.786538
AFC_gen7	0.744737
AFC_gen7	0.689744
AFC_gen7	0.68323
AFC_gen7	0.733333
AFC_gen7	0.73166
AFC_gen7	0.708333
AFC_gen7	0.75
AFC_gen7	0.681818
AFC_gen7	0.686842
AFC_gen7	0.722222
AFC_gen7	0.695946
AFC_gen7	0.72973
AFC_gen7	0.764895
AFC_gen7	0.704444
AFC_gen7	0.685855
AFC_gen7	0.688511
AFC_gen7	0.782353
AFC_gen7	0.75
AFC_gen7	0.774194
AFC_gen7	0.774194
AFC_gen7	0.693277
AFC_gen7	0.696429
AFC_gen7	0.741259
AFC_gen7	0.688889
AFC_gen7	0.703003
AFC_gen7	0.750518
AFC_gen7	0.692308
AFC_gen7	0.717949
AFC_gen7	0.863636
AFC_gen7	0.701528
AFC_gen7	0.829545
AFC_gen7	0.775789

### Sheet: 05
Chromosome	SNPs position (markers)	AFC_gen1	AFC_gen2	AFC_gen3	AFC_gen4	AFC_gen5	AFC_gen6	AFC_gen7		Chromosome	SNPs position (markers)	AFC_gen1	AFC_gen2	AFC_gen3	AFC_gen4	AFC_gen5	AFC_gen6	AFC_gen7		Chromosome	SNPs position (markers)	AFC_gen1	AFC_gen2	AFC_gen3	AFC_gen4	AFC_gen5	AFC_gen6	AFC_gen7
Chr1	4801038	0.0866667	0.126897	0.368276	0.192727	0.374545	0.372381	0.62		Chr1	660014	0.25	0.333333	0.464286	0.47	0.375	0.55	0.607143		Chr1	7586124	0.302419	0.302419	0.410753	0.36163	0.486943	0.58651	0.677419
Chr1	6334807	0.352941	0.478261	0.526316	0.5	0.6875	0.648649	0.6875		Chr1	3300631	0.113684	0.376842	0.477838	0.23375	0.515	0.584444	0.64		Chr1	9633023	0.263333	0.407273	0.346667	0.364211	0.452727	0.469474	0.68
Chr1	7216117	0.26	0.32381	0.383333	0.5	0.345455	0.514286	0.688889		Chr1	4906381	0.202586	0.3411	0.3133	0.236677	0.53592	0.446634	0.62069		Chr1	33770263	0.09375	0.227273	0.235294	0.25	0.166667	0.473684	0.625
Chr1	7656954	0.0507246	0.0686275	0.307018	0.0686275	0.242424	0.572464	0.7		Chr1	6094934	0.0200861	0.178301	0.0521064	0.137733	0.402439	0.545296	0.652439		Chr1	40031470	0.14	0.110213	0.0257143	0.26	0.351765	0.333939	0.6275
Chr1	8257080	0.292929	0.277778	0.386473	0.5	0.652778	0.394799	0.652778		Chr1	6744287	0.148571	0.45913	0.351579	0.404211	0.687742	0.633043	0.64		Chr1	52138872	0.163889	0.260982	0.323671	0.282828	0.53405	0.460317	0.653595
Chr1	20221352	0.138889	0.25	0.246732	0.388889	0.396465	0.31403	0.629085		Chr1	7570387	0.320276	0.364919	0.324478	0.308998	0.610753	0.677419	0.624788		Chr1	57662840	0.14553	0.137838	0.308426	0.337838	0.266409	0.403055	0.627312
Chr1	41504444	0.322222	0.175163	0.201533	0.6	0.50404	0.469281	0.648309		Chr1	8303696	0.223267	0.27186	0.477742	0.330684	0.418919	0.452252	0.633205		Chr2	23191080	0.0601504	0.0906433	0.0184211	0.178766	0.212171	0.368421	0.618421
Chr1	46701204	0.261111	0.421111	0.506272	0.476496	0.638889	0.648345	0.743464		Chr1	9607018	0.0117302	0.195341	0.195341	0.170088	0.663594	0.584229	0.648557		Chr2	37731643	0.227175	0.335687	0.268879	0.221053	0.398325	0.651822	0.621053
Chr1	47555579	0.354864	0.416515	0.393189	0.536683	0.473684	0.634639	0.62218		Chr1	10412708	0.163866	0.366071	0.363354	0.516807	0.454887	0.595238	0.595238		Chr2	38141227	0.217054	0.309253	0.27766	0.383721	0.319618	0.517867	0.617054
Chr1	49271171	0.0955166	0.197368	0.147368	0.185464	0.297368	0.325146	0.697368		Chr1	11626969	0.0151515	0.407308	0.277056	0.248485	0.457181	0.463869	0.666667		Chr2	46827640	0.280488	0.158866	0.299006	0.462306	0.316202	0.494774	0.655488
Chr1	55375715	0.140827	0.355556	0.372222	0.388889	0.513889	0.331597	0.638889		Chr1	12825824	0.0855856	0.299871	0.178178	0.218919	0.438919	0.339972	0.598919		Chr2	47432401	0.141414	0.0030303	0.29697	0.19697	0.363636	0.363636	0.638146
Chr1	55982461	0.226316	0.378571	0.414286	0.325	0.526087	0.385714	0.647368		Chr1	18146321	0.160256	0.299145	0.457875	0.465812	0.470862	0.39359	0.625943		Chr2	48405782	0.28125	0.367347	0.354839	0.357143	0.521739	0.631579	0.62963
Chr2	3828691	0.164223	0.274895	0.0800478	0.239089	0.319434	0.339307	0.618768		Chr1	18944800	0.14728	0.289813	0.507678	0.329662	0.478049	0.41651	0.720154		Chr2	48973536	0.31825	0.354575	0.418067	0.437908	0.497738	0.715686	0.615686
Chr2	13999887	0.134454	0.309524	0.296992	0.357143	0.295238	0.346753	0.628571		Chr1	42301661	0.274966	0.46124	0.327907	0.413621	0.489976	0.627907	0.587907		Chr2	51299687	0.0463659	0.298886	0.247024	0.331263	0.380952	0.533662	0.691877
Chr2	14439271	0.268065	0.337469	0.492308	0.478022	0.567308	0.501832	0.618234		Chr1	45593724	0.0690789	0.188421	0.213249	0.0858124	0.401754	0.368421	0.590643		Chr3	32037492	0.261649	0.47343	0.463492	0.414141	0.444444	0.657778	0.694444
Chr2	23516832	0.0021645	0.354545	0.204545	0.409091	0.322967	0.44026	0.660428		Chr1	47858799	0.00189394	0.28722	0.206061	0.251894	0.439394	0.494949	0.65368		Chr3	36387129	0.190972	0.232901	0.284539	0.46875	0.34806	0.46875	0.61875
Chr2	25076592	0.352978	0.195402	0.397783	0.422069	0.397783	0.469912	0.623974		Chr1	48170331	0.0450281	0.103049	0.0863821	0.262664	0.354239	0.628049	0.650776		Chr3	45006165	0.135294	0.175	0.16087	0.4	0.275	0.511111	0.633333
Chr2	44395826	0.171014	0.241667	0.2	0.4	0.366667	0.377305	0.761404		Chr1	50885713	0.0641711	0.182353	0.215686	0.257353	0.358543	0.382353	0.578005		Chr3	49005336	0.0582751	0.307359	0.417249	0.200216	0.397306	0.472538	0.61563
Chr2	49180937	0.294118	0.323529	0.223529	0.368984	0.453159	0.413273	0.613003		Chr1	53826955	0.171456	0.361111	0.381111	0.194444	0.597953	0.638889	0.600242		Chr3	52617592	0.14	0.447368	0.391304	0.310345	0.5	0.538462	0.666667
Chr2	50317766	0.201351	0.0673913	0.211111	0.395455	0.415217	0.283962	0.61		Chr1	56229000	0.368421	0.190476	0.277778	0.411765	0.545455	0.684211	0.6875		Chr4	1069316	0.0614973	0.288049	0.250588	0.370588	0.292017	0.542017	0.676471
Chr2	53716374	0.163793	0.340909	0.31	0.442308	0.25	0.579268	0.644737		Chr1	57147383	0.134194	0.224194	0.456012	0.274194	0.389578	0.683284	0.656546		Chr4	11218479	0.173529	0.463529	0.323529	0.386029	0.483529	0.77591	0.623529
Chr2	54935651	0.253788	0.236111	0.449074	0.333333	0.344697	0.480263	0.625		Chr1	58313122	0.209059	0.340488	0.264359	0.434334	0.340488	0.47614	0.669377		Chr4	15011067	0.0802139	0.148325	0.196023	0.409091	0.272727	0.298701	0.62201
Chr3	9716771	0.125121	0.134866	0.188889	0.29127	0.283333	0.362113	0.612698		Chr1	59580781	0.0764706	0.0578947	0.15	0.218182	0.263636	0.37619	0.633333
Chr3	13057810	0.236918	0.419056	0.323404	0.482025	0.541586	0.46759	0.619956		Chr2	2903513	0.212121	0.384343	0.30101	0.429665	0.553147	0.484585	0.585455				0.171932	0.268193	0.287227	0.335673	0.376456	0.512259	0.642228
Chr3	16521046	0.311943	0.105882	0.395538	0.296791	0.41556	0.519836	0.643382		Chr2	5205571	0.0465517	0.21798	0.245389	0.283648	0.303959	0.435013	0.796552
Chr4	8546872	0.314286	0.214286	0.519841	0.611345	0.672619	0.720383	0.697619		Chr2	6560654	0.254011	0.242647	0.430147	0.466132	0.430147	0.435829	0.617647				0.171932	0.268193	0.287227	0.335673	0.376456	0.512259	0.642228
Chr4	9560906	0.268199	0.408889	0.628019	0.518519	0.455556	0.563889	0.763889		Chr2	22102575	0.229654	0.361538	0.602564	0.487179	0.618401	0.580586	0.628205
Chr4	9889802	0.275	0.25	0.646552	0.55	0.537879	0.644737	0.678571		Chr2	22426358	0.172619	0.452381	0.423963	0.350649	0.487013	0.714286	0.714286				0.171932
Chr4	10699711	0.407018	0.35641	0.495833	0.527083	0.504762	0.533333	0.683333		Chr2	23092032	0.15	0.292857	0.340909	0.472222	0.55	0.431818	0.638889				0.268193
Chr4	11656753	0.106419	0.03003	0.2415	0.263747	0.352252	0.259344	0.624801		Chr2	24488146	0.265233	0.354839	0.389677	0.2866	0.509677	0.519201	0.584677				0.287227
Chr4	15934463	0.118182	0.333333	0.282759	0.32	0.3	0.34717	0.623529		Chr2	25080086	0.367495	0.1294	0.328804	0.376153	0.44686	0.538363	0.618577				0.335673
										Chr2	25894467	0.0944444	0.176901	0.305556	0.305556	0.236111	0.394444	0.611111				0.376456
		0.217808	0.271092	0.349701	0.399002	0.433843	0.46006	0.655733		Chr2	27075577	0.263246	0.305488	0.490165	0.363821	0.613821	0.580488	0.580488				0.512259
										Chr2	28000770	0.0555556	0.238095	0.322917	0.321839	0.27957	0.350877	0.57971				0.642228
		0.217808	0.271092	0.349701	0.399002	0.433843	0.46006	0.655733		Chr2	37804624	0.0613811	0.106087	0.0853462	0.173913	0.476087	0.426087	0.626087
		0.217808								Chr2	39159236	0.301587	0.288194	0.326797	0.308081	0.569444	0.750896	0.577778
		0.271092								Chr2	52698183	0.073132	0.327634	0.337838	0.275338	0.277838	0.462838	0.694981
		0.349701								Chr2	53358063	0.181513	0.453571	0.438328	0.391071	0.695238	0.733333	0.646753
		0.399002								Chr2	54120608	0.102703	0.390203	0.426841	0.241164	0.702703	0.655084	0.640203
		0.433843								Chr2	56037338	0.233333	0.288889	0.62807	0.511111	0.551515	0.566667	0.677778
		0.46006								Chr3	1973460	0.194805	0.269091	0.390572	0.409091	0.375758	0.575758	0.673797
		0.655733								Chr3	7285604	0.0535714	0.328571	0.454887	0.511905	0.595238	0.628571	0.595238
										Chr3	7903002	0.0627907	0.119261	0.100367	0.197209	0.128876	0.529517	0.587209
										Chr3	8319715	0.041958	0.435897	0.483516	0.348178	0.569231	0.678322	0.702564
										Chr3	8719152	0.226316	0.45	0.430769	0.458621	0.7	0.652381	0.647368
										Chr3	9124849	0.0654762	0.0793651	0.238095	0.488722	0.378882	0.646617	0.675325
										Chr3	10094973	0.243697	0.32967	0.492063	0.434286	0.505952	0.619048	0.614286
										Chr3	11471782	0.0238095	0.272201	0.202381	0.308442	0.504464	0.37395	0.585714
										Chr3	12291058	0.0433715	0.351064	0.197218	0.389525	0.305609	0.503238	0.628842
										Chr3	13117304	0.1925	0.198182	0.12	0.149231	0.338333	0.406316	0.63
										Chr3	17342356	0.0980392	0.139706	0.419878	0.303167	0.373402	0.407563	0.628342
										Chr3	17886654	0.148746	0.320968	0.370968	0.234604	0.337634	0.585253	0.60781
										Chr3	18813915	0.063593	0.131131	0.0512091	0.160232	0.561331	0.445946	0.679279
										Chr3	20680514	0.0462185	0.168571	0.25	0.139098	0.209821	0.386905	0.595238
										Chr3	22352802	0.0285205	0.180223	0.219697	0.169697	0.269697	0.30303	0.636364
										Chr3	22690182	0.194872	0.32265	0.213476	0.271062	0.544872	0.679487	0.584345
										Chr3	30253064	0.0555556	0.409722	0.361111	0.399642	0.479798	0.464158	0.682222
										Chr3	32835184	0.223443	0.345238	0.311905	0.449405	0.47619	0.661905	0.666667
										Chr3	33363107	0.318841	0.149425	0.372549	0.393939	0.536232	0.625	0.625
										Chr3	35259730	0.215971	0.209655	0.533405	0.424949	0.55922	0.574271	0.602699
										Chr3	36853218	0.09	0.142857	0.333333	0.321429	0.397059	0.326923	0.596154
										Chr3	41389215	0.12753	0.320513	0.264957	0.12753	0.550398	0.608392	0.591346
										Chr3	42467917	0.344733	0.180433	0.364341	0.497674	0.525261	0.614341	0.642119
										Chr3	43842455	0.193407	0.385714	0.537888	0.361905	0.564286	0.585714	0.585714
										Chr3	46624754	0.148026	0.392344	0.377193	0.510526	0.710526	0.552632	0.605263
										Chr3	46999005	0.25	0.412393	0.590996	0.583333	0.617521	0.694444	0.617521
										Chr3	47766832	0.188889	0.0931442	0.301792	0.244444	0.403175	0.614815	0.619923
										Chr3	48263482	0.109063	0.262272	0.370968	0.264907	0.325513	0.486352	0.704301
										Chr3	48818522	0.119048	0.391775	0.327381	0.364662	0.361472	0.535714	0.6133
										Chr3	49644354	0.208333	0.336207	0.325	0.365385	0.45	0.383333	0.6
										Chr4	1088450	0.209697	0.146168	0.277389	0.369697	0.354312	0.431235	0.669697
										Chr4	6225875	0.0820073	0.114675	0.24145	0.365633	0.340381	0.452935	0.628918
										Chr4	8288073	0.233333	0.483333	0.472464	0.6	0.733333	0.670833	0.733333
										Chr4	9439258	0.22	0.310909	0.62	0.386667	0.661176	0.651034	0.664444
										Chr4	11002441	0.107143	0.39881	0.477833	0.357143	0.52381	0.571429	0.577143
										Chr4	11574221	0.130435	0.351351	0.307692	0.2	0.5	0.588235	0.611111
										Chr4	11885388	0.00740741	0.167305	0.289562	0.37037	0.259259	0.325926	0.690632
										Chr4	12926260	0.0469697	0.108734	0.158508	0.215488	0.349144	0.43771	0.644338
										Chr4	14624020	0.0783972	0.0986214	0.318428	0.267317	0.387317	0.267317	0.596206
										Chr4	15570196	0.236467	0.19943	0.374199	0.351282	0.397949	0.410256	0.717949
												0.150183	0.276226	0.337364	0.333583	0.464428	0.525751	0.634483
												0.150183	0.276226	0.337364	0.333583	0.464428	0.525751	0.634483
												0.150183
												0.276226
												0.337364
												0.333583
												0.464428
												0.525751
												0.634483

### Sheet: 10
Chromosome	SNPs position (markers)	AFC_gen1	AFC_gen2	AFC_gen3	AFC_gen4	AFC_gen5	AFC_gen6	AFC_gen7		Chromosome	SNPs position (markers)	AFC_gen1	AFC_gen2	AFC_gen3	AFC_gen4	AFC_gen5	AFC_gen6	AFC_gen7		Chromosome	SNPs position (markers)	AFC_gen1	AFC_gen2	AFC_gen3	AFC_gen4	AFC_gen5	AFC_gen6	AFC_gen7
Chr1	3020400	0.0181818	0.266667	0.259459	0.436364	0.4	0.35	0.64		Chr1	3022261	0.0595238	0.436275	0.25	0.41	0.638889	0.691176	0.691176		Chr1	6526801	0.433333	0.344444	0.383333	0.425641	0.56092	0.702083	0.670833
Chr1	9557386	0.0378151	0.285714	0.422078	0.491597	0.422078	0.611801	0.716749		Chr1	3844403	0.231481	0.395161	0.265152	0.371622	0.340909	0.472222	0.683333		Chr1	10035650	0.0416667	0.357143	0.111111	0.513333	0.677083	0.525641	0.708333
Chr1	10779658	0.115385	0.467949	0.217949	0.531674	0.484615	0.456044	0.662393		Chr1	8182990	0.235054	0.357264	0.34375	0.298295	0.59375	0.399306	0.71875		Chr1	10541070	0.349624	0.303571	0.564935	0.741071	0.823308	0.561905	0.861905
Chr1	11371090	0.241935	0.1537	0.313364	0.408602	0.52765	0.466935	0.683112		Chr1	19961082	0.161188	0.370427	0.314506	0.317073	0.455654	0.582927	0.682927		Chr1	10837045	0.135714	0.277019	0.285714	0.177381	0.419048	0.367196	0.671429
Chr1	15211627	0.0969697	0.108333	0.14359	0.358333	0.348718	0.310256	0.638095		Chr1	40658297	0.204301	0.431943	0.370968	0.491657	0.347158	0.59319	0.670968		Chr1	15073671	0.0216346	0.239583	0.367788	0.34375	0.610795	0.525298	0.729779
Chr1	16021477	0.189565	0.369565	0.304348	0.469565	0.331104	0.411232	0.677258		Chr1	45426908	0.15	0.275	0.405556	0.238889	0.57	0.45	0.7875		Chr1	16119023	0.0387097	0.14174	0.21371	0.295853	0.293255	0.352995	0.779886
Chr1	19959028	0.0665761	0.00347222	0.227841	0.23875	0.260417	0.272321	0.627841		Chr1	46517690	0.27619	0.343089	0.577083	0.64031	0.425641	0.666667	0.733333		Chr1	17292703	0.038961	0.266234	0.207143	0.382143	0.279365	0.390476	0.714286
Chr1	43034055	0.245066	0.180288	0.359776	0.31875	0.361607	0.34375	0.671131		Chr1	47226620	0.397727	0.481061	0.462382	0.397727	0.618881	0.710227	0.720096		Chr1	18835591	0.119048	0.404762	0.555556	0.5	0.509009	0.666667	0.766667
Chr1	45032262	0.232527	0.235732	0.157172	0.353141	0.274194	0.38395	0.64086		Chr1	49578826	0.263636	0.412821	0.664706	0.552174	0.576471	0.65	0.75		Chr1	19156402	0.138889	0.370773	0.485556	0.344017	0.423203	0.680556	0.687908
Chr1	45980464	0.273994	0.216578	0.42437	0.352941	0.436275	0.477941	0.660633		Chr1	58208624	0.126613	0.416935	0.341667	0.319444	0.481452	0.591667	0.675		Chr1	41752885	0.422078	0.364662	0.432773	0.452381	0.657509	0.590592	0.723214
Chr1	47490352	0.330645	0.358696	0.485849	0.39	0.543103	0.473404	0.697368		Chr2	44701576	0.395031	0.47619	0.396703	0.47013	0.532331	0.62521	0.67619		Chr1	45367980	0.246154	0.361538	0.429412	0.370588	0.410638	0.453191	0.788889
Chr1	54381247	0.303258	0.299595	0.251778	0.350877	0.384211	0.541353	0.638756		Chr2	57907789	0.0641711	0.334734	0.182353	0.182353	0.491049	0.453782	0.682353		Chr1	54980642	0.00844595	0.163337	0.309582	0.179279	0.307057	0.414031	0.695946
Chr2	2551946	0.130542	0.256303	0.297909	0.208791	0.535714	0.316327	0.665714		Chr3	2451590	0.161525	0.170881	0.0431034	0.193103	0.331565	0.555008	0.668103		Chr1	56650161	0.237013	0.35559	0.227444	0.464286	0.345238	0.701128	0.797619
Chr2	5915333	0.285714	0.428571	0.47619	0.357143	0.563025	0.515038	0.639752		Chr3	9051559	0.156472	0.465946	0.484407	0.397559	0.501502	0.570946	0.745946		Chr1	58253673	0.0291667	0.210833	0.463141	0.306548	0.270833	0.622685	0.770833
Chr2	31346141	0.0112721	0.23988	0.115561	0.296675	0.414322	0.471248	0.653673		Chr3	10288098	0.0333333	0.360976	0.278261	0.126087	0.386207	0.533333	0.675		Chr2	4521229	0.0909091	0.269091	0.216783	0.127841	0.467914	0.546772	0.670996
Chr2	35296305	0.269231	0.435897	0.39886	0.409231	0.531136	0.649231	0.663968		Chr3	19099241	0.0606061	0.427273	0.460606	0.366162	0.393939	0.560606	0.727273		Chr2	5722150	0.0758808	0.453659	0.240755	0.353659	0.616816	0.474348	0.695764
Chr2	42327956	0.111111	0.470588	0.352941	0.3	0.454545	0.432432	0.724138		Chr3	31756842	0.0321839	0.266667	0.150725	0.198039	0.333333	0.333333	0.683333		Chr2	8735478	0.0327273	0.275714	0.161053	0.24	0.49	0.46973	0.69
Chr2	49137569	0.219015	0.117512	0.491461	0.253226	0.441687	0.51861	0.636559		Chr3	35696015	0.0809524	0.400183	0.600952	0.318452	0.642857	0.586835	0.763305		Chr2	9061903	0.0214286	0.0714286	0.271429	0.204762	0.247619	0.376692	0.67619
Chr2	53094930	0.111765	0.205882	0.411765	0.224265	0.328431	0.52046	0.633987		Chr3	40774034	0.194257	0.204125	0.236757	0.231757	0.478979	0.423423	0.69009		Chr2	10376524	0.0142857	0.151128	0.0961039	0.335338	0.457143	0.308225	0.714286
Chr2	53685417	0.199309	0.449309	0.485697	0.362007	0.556452	0.489378	0.646452		Chr3	41923133	0.308571	0.48	0.516364	0.425455	0.808571	0.813333	0.687692		Chr2	10777179	0.2	0.261538	0.436364	0.281481	0.627586	0.452174	0.7375
Chr2	54361899	0.102778	0.295588	0.406395	0.575	0.491667	0.430263	0.6375		Chr3	47690026	0.230769	0.556856	0.436652	0.43986	0.615385	0.730769	0.668269		Chr2	12548833	0.232727	0.489412	0.414545	0.585	0.55375	0.6	0.76
Chr2	54892356	0.135714	0.450932	0.360714	0.462637	0.532773	0.515344	0.677381		Chr3	48294997	0.034632	0.355655	0.595238	0.398268	0.47619	0.561905	0.695238		Chr2	13123475	0.0973631	0.326355	0.433498	0.417625	0.584291	0.409688	0.688156
Chr3	2004690	0.174118	0.115294	0.35619	0.425455	0.237143	0.415714	0.649231		Chr3	49173517	0.111304	0.395676	0.529524	0.462857	0.52	0.643077	0.72		Chr2	41748978	0.121212	0.348485	0.277056	0.237374	0.530303	0.608485	0.681818
Chr3	4942284	0.196687	0.428571	0.311905	0.361905	0.489177	0.400794	0.636905		Chr3	49640395	0.125	0.416667	0.502778	0.363095	0.625	0.617754	0.725		Chr2	54515079	0.0503432	0.425837	0.380383	0.486443	0.675188	0.614474	0.702517
Chr3	5715550	0.23619	0.144615	0.343333	0.385	0.4475	0.343333	0.673043		Chr3	50557490	0.109253	0.555787	0.405449	0.445221	0.637949	0.606838	0.717949		Chr2	54825506	0.179825	0.334586	0.286967	0.152047	0.547472	0.591729	0.700658
Chr3	6759314	0.0695652	0.142292	0.224404	0.419565	0.469565	0.503712	0.693095		Chr4	6994790	0.0678825	0.282617	0.221092	0.0650814	0.615502	0.55706	0.696454		Chr3	2305112	0.133333	0.104762	0.184848	0.257971	0.44359	0.433333	0.679167
Chr3	8132737	0.0588235	0	0.289474	0.157895	0.294118	0.266667	0.684211		Chr4	8499711	0.204545	0.480958	0.628299	0.418279	0.644984	0.655594	0.768717		Chr3	10922234	0.242857	0.414596	0.332857	0.25	0.438312	0.539916	0.716387
Chr3	8789444	0.0107143	0.0118421	0.352907	0.254412	0.195588	0.425	0.629762		Chr4	9228024	0.295324	0.484696	0.503315	0.566688	0.606918	0.551363	0.720953		Chr3	14151837	0.408425	0.423077	0.509615	0.478365	0.717949	0.595142	0.726721
Chr3	10422822	0.144444	0.408333	0.526087	0.58	0.7	0.578788	0.7		Chr4	9776409	0.0766667	0.530303	0.446078	0.322917	0.563725	0.666667	0.729167		Chr3	15099608	0.0652516	0.257456	0.420644	0.32914	0.424748	0.358951	0.706918
Chr3	11507694	0.00609756	0.135408	0.172764	0.294559	0.456098	0.221214	0.656098		Chr4	10138084	0.136905	0.386905	0.655702	0.477564	0.508333	0.625	0.708333		Chr3	15434915	0.157895	0.157895	0.125	0.235294	0.3125	0.346154	0.722222
Chr3	12172669	0.372973	0.452973	0.330116	0.446657	0.61583	0.504223	0.836609		Chr4	10763974	0.16122	0.47138	0.572985	0.571087	0.703704	0.568783	0.738426		Chr3	15642249	0.113971	0.1375	0.104167	0.113971	0.395833	0.385776	0.670833
Chr3	13022319	0.284138	0.451411	0.449138	0.46098	0.493369	0.585249	0.668582												Chr3	38002051	0.25731	0.349903	0.344612	0.368421	0.463016	0.449066	0.668421
Chr3	14414199	0.142857	0.272727	0.25	0.272727	0.285714	0.46875	0.705882				0.16601	0.400789	0.414294	0.370232	0.531188	0.582194	0.709706		Chr3	48168274	0.0883191	0.242165	0.037037	0.335283	0.312399	0.521886	0.703704
Chr3	15080728	0.0121212	0.158788	0.144094	0.378788	0.578788	0.456566	0.670455												Chr3	50371789	0.0338346	0.228571	0.39916	0.342365	0.442085	0.464286	0.728571
Chr3	16553120	0.296703	0.338057	0.58933	0.523411	0.582418	0.615385	0.653846				0.16601	0.400789	0.414294	0.370232	0.531188	0.582194	0.709706		Chr4	2834150	0.0773994	0.217105	0.175439	0.368421	0.470677	0.448166	0.692105
Chr3	17498893	0.23871	0.572043	0.51518	0.58871	0.53871	0.648233	0.772043												Chr4	4154435	0.211765	0.466667	0.4	0.453846	0.618182	0.442857	0.7375
Chr3	30189287	0.175926	0.290404	0.388889	0.493056	0.472222	0.494444	0.805556				0.16601								Chr4	6031392	0.230303	0.422222	0.144444	0.366667	0.633333	0.533333	0.708772
Chr3	50384251	0.0606061	0.0869565	0.139535	0.0625	0.357143	0.393939	0.72				0.400789								Chr4	11033503	0.214473	0.0823681	0.225225	0.26332	0.32371	0.341892	0.691892
Chr4	1165319	0.244361	0.347926	0.184982	0.5	0.366071	0.481203	0.728571				0.414294								Chr4	16169295	0.165242	0.284349	0.233115	0.383704	0.297454	0.393359	0.703704
Chr4	3763451	0.128571	0.0322981	0.206211	0.188095	0.271429	0.271429	0.688095				0.370232
Chr4	4217624	0.1243	0.141844	0.203859	0.237082	0.522796	0.343394	0.641844				0.531188										0.148141	0.291208	0.304828	0.345246	0.478952	0.493869	0.71647
Chr4	9465887	0.0369318	0.173295	0.259291	0.0871711	0.487981	0.461607	0.66875				0.582194
Chr4	13659873	0.112721	0.251852	0.22328	0.240741	0.289352	0.351852	0.661376				0.709706										0.148141	0.291208	0.304828	0.345246	0.478952	0.493869	0.71647
		0.15944	0.261714	0.321536	0.360658	0.436622	0.446252	0.676216														0.148141
																						0.291208
		0.15944	0.261714	0.321536	0.360658	0.436622	0.446252	0.676216														0.304828
		0.15944																				0.345246
		0.261714																				0.478952
		0.321536																				0.493869
		0.360658																				0.71647
		0.436622
		0.446252
		0.676216
