## Supplementary Infos for "Beyond acute toxicity: evolutionary response by rapid polygenic adaptation to a complex environmental stressor in *Chironomus riparius*": Results_overlaps.xlsx

### Sheet: Results_preliminary
Chr1_l				Chr1_r				Chr2_l				Chr2_r				Chr3_l				Chr3_r				Chr4_l				Chr4_r
Group	Chromosome	Position		Group	Chromosome	Position		Group	Chromosome	Position		Group	Chromosome	Position		Group	Chromosome	Position		Group	Chromosome	Position		Group	Chromosome	Position		Group	Chromosome	Position
CT1	Chr1	706270		CT1	Chr1	44785280		CT1	Chr2	1729903		CT1	Chr2	21454760		CT1	Chr3	10647041		CT1	Chr3	51652237		CT2	Chr4	1254633		CT1	Chr4	11401255
CT2	Chr1	408187		10_2	Chr1	45426908		CT2	Chr2	1410109		CT2	Chr2	21933483		CT2	Chr3	11242518		CT3	Chr3	51716000		05_2	Chr4	1088450		05_1	Chr4	11656753
CT1	Chr1	14281623		CT1	Chr1	44785280		CT1	Chr2	5417914		CT1	Chr2	25410655		CT1	Chr3	16299075		CT1	Chr3	31654554		CT2	Chr4	1254633		CT1	Chr4	11401255
CT3	Chr1	14857964		10_3	Chr1	45367980		CT2	Chr2	4519161		CT2	Chr2	25935671		05_1	Chr3	16521046		05_3	Chr3	32037492		05_3	Chr4	1069316		05_3	Chr4	11218479
CT1	Chr1	15011560		CT2	Chr1	58872520		CT1	Chr2	5417914		CT1	Chr2	28499250		CT1	Chr3	1823970		CT1	Chr3	34847463		CT2	Chr4	1254633		CT2	Chr4	9800757
CT3	Chr1	14857964		CT3	Chr1	58389885		CT3	Chr2	4828324		05_2	Chr2	28000770		05_2	Chr3	1973460		10_2	Chr3	35696015		10_1	Chr4	1165319		05_2	Chr4	9439258
CT1	Chr1	706270		CT3	Chr1	57268640		CT2	Chr2	4519161		CT2	Chr2	41531461		CT1	Chr3	22536578		CT1	Chr3	42952894		05_2	Chr4	1088450		CT2	Chr4	9800757
05_2	Chr1	660014		05_3	Chr1	57662840		10_1	Chr2	5915333		CT3	Chr2	41681461		05_2	Chr3	22690182		10_2	Chr3	41923133		05_3	Chr4	1069316		10_1	Chr4	9465887
CT1	Chr1	15011560		CT3	Chr1	58389885		CT3	Chr2	7068680		CT2	Chr2	55075057		CT1	Chr3	16299075		10_1	Chr3	50384251		05_2	Chr4	1088450		CT2	Chr4	13729330
10_3	Chr1	15073671		10_3	Chr1	58253673		05_2	Chr2	6560654		05_1	Chr2	54935651		10_1	Chr3	17498893		10_2	Chr3	50557490		10_1	Chr4	1165319		10_1	Chr4	13659873
CT2	Chr1	22113435		05_2	Chr1	45593724		CT3	Chr2	2820125		CT2	Chr2	21933483		CT1	Chr3	1823970		10_1	Chr3	50384251		05_3	Chr4	1069316		CT3	Chr4	5781586
CT3	Chr1	22083335		10_1	Chr1	45980464		10_1	Chr2	2551946		05_2	Chr2	22102575		10_2	Chr3	2451590		10_3	Chr3	50371789		10_1	Chr4	1165319		05_2	Chr4	6225875
CT2	Chr1	5383798		05_2	Chr1	45593724		CT3	Chr2	7068680		CT2	Chr2	24329957		CT1	Chr3	10647041		10_2	Chr3	50557490						CT3	Chr4	5781586
05_1	Chr1	4801038		10_2	Chr1	45426908		10_1	Chr2	5915333		05_2	Chr2	24488146		10_2	Chr3	10288098		10_3	Chr3	50371789						10_3	Chr4	6031392
CT2	Chr1	408187		05_3	Chr1	57662840		CT3	Chr2	4828324		CT2	Chr2	55075057		CT1	Chr3	1823970										CT3	Chr4	12267351
05_2	Chr1	660014		10_3	Chr1	58253673		10_3	Chr2	4521229		10_1	Chr2	54892356		10_3	Chr3	2305112										05_1	Chr4	11656753
CT2	Chr1	5383798						05_2	Chr2	6560654		CT2	Chr2	55075057		CT1	Chr3	10647041										05_1	Chr4	11656753
10_3	Chr1	6526801						10_1	Chr2	5915333		10_3	Chr2	54825506		10_3	Chr3	10922234										05_3	Chr4	11218479
CT3	Chr1	8182990										CT3	Chr2	25436230		CT1	Chr3	16299075										05_2	Chr4	9439258
05_1	Chr1	8257080										05_1	Chr2	25076592		10_3	Chr3	15642249										10_1	Chr4	9465887
CT3	Chr1	3614726										CT3	Chr2	25436230		CT2	Chr3	3347710										05_3	Chr4	11218479
10_1	Chr1	3020400										05_3	Chr2	23191080		10_2	Chr3	2451590										10_2	Chr4	10763974
CT3	Chr1	3614726										05_1	Chr2	54935651		CT2	Chr3	9056913
10_2	Chr1	3022261										10_1	Chr2	54892356		10_2	Chr3	9051559
CT3	Chr1	3614726										05_1	Chr2	54935651		CT2	Chr3	11242518
10_2	Chr1	3844403										10_3	Chr2	54825506		10_3	Chr3	10922234
CT3	Chr1	14857964										10_1	Chr2	54892356		CT2	Chr3	14037939
10_3	Chr1	15073671										10_3	Chr2	54825506		10_3	Chr3	15642249
05_1	Chr1	4801038														CT3	Chr3	12792779
10_2	Chr1	3844403														05_1	Chr3	13057810
05_1	Chr1	8257080														05_1	Chr3	16521046
10_2	Chr1	8182990														10_1	Chr3	17498893
05_1	Chr1	20221352														05_1	Chr3	9716771
10_2	Chr1	19961082														10_2	Chr3	10288098
05_2	Chr1	9607018														05_1	Chr3	16521046
10_1	Chr1	9557386														10_3	Chr3	15642249
05_2	Chr1	18944800														05_2	Chr3	1973460
10_3	Chr1	18835591														10_1	Chr3	2004690
05_3	Chr1	7586124														05_2	Chr3	1973460
10_2	Chr1	8182990														10_2	Chr3	2451590
05_3	Chr1	9633023														05_2	Chr3	1973460
10_2	Chr1	8182990														10_3	Chr3	2305112
05_3	Chr1	7586124														10_1	Chr3	2004690
10_3	Chr1	6526801														10_2	Chr3	2451590
10_2	Chr1	8182990														10_2	Chr3	2451590
10_3	Chr1	6526801														10_3	Chr3	2305112

### Sheet: Results_all_overlapping
Chr1_l			Chr1_r				Chr2_l				Chr2_r				Chr3_l				Chr3_r				Chr4_l				Chr4_r
Group	Position		Group	Chromosome	Position		Group	Chromosome	Position		Group	Chromosome	Position		Group	Chromosome	Position		Group	Chromosome	Position		Group	Chromosome	Position		Group	Chromosome	Position
CT1	706270		CT1	Chr1	44785280		CT1	Chr2	1729903		CT1	Chr2	21454760		CT1	Chr3	10647041		CT1	Chr3	51652237		CT2	Chr4	1254633		CT1	Chr4	11401255
CT2	408187		10_2	Chr1	45426908		CT2	Chr2	1410109		CT2	Chr2	21933483		CT2	Chr3	11242518		CT3	Chr3	51716000		05_2	Chr4	1088450		05_1	Chr4	11656753
05_2	660014		10_3	Chr1	45367980		CT1	Chr2	5417914		CT1	Chr2	25410655		CT1	Chr3	16299075		CT1	Chr3	31654554		05_3	Chr4	1069316		05_3	Chr4	11218479
CT2	22113435		CT2	Chr1	58872520		CT2	Chr2	4519161		CT2	Chr2	25935671		05_1	Chr3	16521046		05_3	Chr3	32037492		CT2	Chr4	1254633		CT2	Chr4	9800757
CT3	22083335		CT3	Chr1	58389885		CT3	Chr2	4828324		CT1	Chr2	28499250		10_1	Chr3	17498893		CT1	Chr3	34847463		10_1	Chr4	1165319		05_2	Chr4	9439258
CT2	5383798		10_3	Chr1	58253673		CT2	Chr2	4519161		05_2	Chr2	28000770		CT1	Chr3	1823970		10_2	Chr3	35696015		05_2	Chr4	1088450		10_1	Chr4	9465887
05_1	4801038		CT3	Chr1	57268640		10_1	Chr2	5915333		CT2	Chr2	41531461		05_2	Chr3	1973460		CT1	Chr3	42952894		05_3	Chr4	1069316		CT2	Chr4	13729330
10_3	6526801		05_3	Chr1	57662840		CT3	Chr2	7068680		CT3	Chr2	41681461		10_3	Chr3	2305112		10_2	Chr3	41923133		10_1	Chr4	1165319		10_1	Chr4	13659873
CT2	408187		10_3	Chr1	58253673		05_2	Chr2	6560654		CT2	Chr2	55075057		CT1	Chr3	22536578		10_1	Chr3	50384251						CT3	Chr4	5781586
05_2	660014		05_2	Chr1	45593724		10_1	Chr2	5915333		05_1	Chr2	54935651		05_2	Chr3	22690182		10_2	Chr3	50557490						05_2	Chr4	6225875
CT3	8182990		10_1	Chr1	45980464		CT3	Chr2	2820125		10_3	Chr2	54825506		CT1	Chr3	1823970		10_3	Chr3	50371789						10_3	Chr4	6031392
05_1	8257080		10_2	Chr1	45426908		10_1	Chr2	2551946		CT2	Chr2	21933483		10_2	Chr3	2451590										CT3	Chr4	12267351
CT3	3614726						CT3	Chr2	4828324		05_2	Chr2	22102575		CT1	Chr3	10647041										05_1	Chr4	11656753
10_1	3020400						10_3	Chr2	4521229		CT2	Chr2	24329957		CT2	Chr3	11242518										05_3	Chr4	11218479
10_2	3022261										05_2	Chr2	24488146		10_2	Chr3	10288098										05_2	Chr4	9439258
10_2	3844403										CT2	Chr2	55075057		10_3	Chr3	10922234										10_1	Chr4	9465887
CT3	14857964										10_1	Chr2	54892356		CT1	Chr3	16299075										05_3	Chr4	11218479
10_3	15073671										CT3	Chr2	25436230		CT2	Chr3	14037939										10_2	Chr4	10763974
05_1	4801038										05_1	Chr2	25076592		10_3	Chr3	15642249
10_2	3844403										05_3	Chr2	23191080		CT2	Chr3	3347710
05_1	20221352										05_1	Chr2	54935651		10_2	Chr3	2451590
10_2	19961082										10_1	Chr2	54892356		CT2	Chr3	9056913
05_2	9607018										10_3	Chr2	54825506		10_2	Chr3	9051559
10_1	9557386														CT3	Chr3	12792779
05_2	18944800														05_1	Chr3	13057810
10_3	18835591														05_1	Chr3	16521046
05_3	7586124														10_1	Chr3	17498893
10_2	8182990														05_1	Chr3	9716771
10_3	6526801														10_2	Chr3	10288098
05_3	9633023														05_1	Chr3	16521046
10_2	8182990														10_3	Chr3	15642249
10_3	6526801														05_2	Chr3	1973460
															10_1	Chr3	2004690
															05_2	Chr3	1973460
															10_2	Chr3	2451590
															10_3	Chr3	2305112
															10_1	Chr3	2004690
															10_2	Chr3	2451590
															10_3	Chr3	2305112

### Sheet: 05vs10
Chr1_l					Chr3_l						Chr4_r
Group	Position	Start	End		Group	Position		Start	End		Group	Position		Start	End
05_1	4801038	3844403	4801038		05_1	Chr3	16521046	16521046	17498893		05_2	Chr4	9439258	9439258	9465887
10_2	3844403				10_1	Chr3	17498893				10_1	Chr4	9465887
05_1	20221352	19961082	20221352		05_1	Chr3	9716771	9716771	10288098		05_3	Chr4	11218479	10763974	11218479
10_2	19961082				10_2	Chr3	10288098				10_2	Chr4	10763974
05_2	9607018	9607018	9557386		05_1	Chr3	16521046	15642249	16521046
10_1	9557386				10_3	Chr3	15642249
05_2	18944800	18835591	18944800		05_2	Chr3	1973460	1973460	2004690
10_3	18835591				10_1	Chr3	2004690
05_3	7586124	6526801	8182990		05_2	Chr3	1973460	1973460	2451590
10_2	8182990				10_2	Chr3	2451590
10_3	6526801				10_3	Chr3	2305112
05_3	9633023	6526801	9633023
10_2	8182990
10_3	6526801
Group	Chromosome	Start	End
A	Chr1	3844403	4801038
B	Chr1	19961082	20221352
C	Chr1	9607018	9557386
D	Chr1	18835591	18944800
E	Chr1	6526801	8182990
F	Chr1	6526801	9633023
G	Chr3	16521046	17498893
H	Chr3	9716771	10288098
I	Chr3	15642249	16521046
L	Chr3	1973460	2004690
M	Chr3	1973460	2451590
N	Chr4	9439258	9465887
O	Chr4	10763974	11218479

### Sheet: Ct_05
Group	Chromosome	Start	End
A	Chr1	408187	706270
B	Chr1	408187	660014
C	Chr1	8182990	8257080
D	Chr2	28000770	28499250
E	Chr2	21933483	22102575
F	Chr2	24329957	24488146
G	Chr2	23191080	25436230
H	Chr3	22536578	22690182
I	Chr3	12792779	13057810
L	Chr3	31654554	32037492
M	Chr4	1069316	1254633
N	Chr4	11218479	11656753
O	Chr4	11218479	11656753

### Sheet: Ct_10
Group	Chromosome	Start	End
A	Chr1	3020400	3844403
B	Chr1	14857964	15073671
C	Chr1	45367980	44785280
D	Chr1	58253673	58872520
E	Chr2	4519161	5915333
F	Chr2	2551946	2820125
G	Chr2	4521229	4828324
H	Chr2	54892356	55075057
I	Chr3	1823970	2451590
L	Chr3	10288098	11242518
M	Chr3	14037939	16299075
N	Chr3	2451590	3347710
O	Chr3	9051559	9056913
P	Chr3	34847463	35696015
Q	Chr3	41923133	42952894
R	Chr4	1165319	1254633
S	Chr4	13659873	13729330
